# Cell type-specific responses to fungal infection in plants revealed by single-cell transcriptomics

**DOI:** 10.1101/2023.04.03.535386

**Authors:** Bozeng Tang, Li Feng, Pingtao Ding, Wenbo Ma

## Abstract

Plant infection by microbial pathogens is a dynamic process. Here, we investigated the heterogeneity of plant responses in the context of pathogen location. A single-cell atlas of *Arabidopsis thaliana* leaves challenged by the fungus *Colletotrichum* higginsianum revealed cell type-specific gene expression that highlights an enrichment of intracellular immune receptors in vasculature cells. Using trajectory inference, we assigned cells that directly interacted with the invasive hyphae. Further analysis of cells at these infection sites revealed transcriptional plasticity based on cell type. A reprogramming of abscisic acid signalling was specifically activated in guard cells. Consistently, a contact-dependent stomatal closure was observed, possibly representing a defense response that anticipates pathogen invasive growth. We defined cell type-specific deployments of genes activating indole glucosinolate biosynthesis at the infection sites, and determined their contribution to resistance. This research highlights the spatial dynamics of plant response during infection and reveals cell type-specific processes and gene functions.
