## Supplementary material for "Cell type-specific responses to fungal infection in plants revealed by single-cell transcriptomics": Table S1

### Sheet: Sheet1
	mock (24 hpi)_rep1	mock (24 hpi)_rep2	mock (40 hpi)_rep1	mock (40 hpi)_rep2	infection (24 hpi)_rep1	infection (24 hpi)_rep2	infection (40 hpi)_rep1	infection (40hpi)_rep2
depth (number of reads)	145M	262M	504M	150M	160M	140M	525M	310M
Raw cells	6088	8638	19342	4350	9294	9711	28451	13612
mean reads per cell	23870	30413	26070	34119	16591	14287	18471	22680
median genes per cell	849	1038	1314	2979	1092	1282	1192	2142
total gens detected	20446	22021	23649	22064	20806	21162	24547	23191
valid barcodes	0.927	0.901	0.92	0.985	0.843	0.928	0.918	0.954
sequencing saturation	0.431	0.43	0.295	0.62	0.361	0.433	0.306	0.256
Fraction reads in cells	0.653	0.688	0.693	0.858	0.658	0.697	0.857	0.744
reads Mapped to genome	0.921	0.923	0.95	0.99	0.947	0.968	0.941	0.962
