## Supplementary material for "Cell type-specific responses to fungal infection in plants revealed by single-cell transcriptomics": Table S3

### Sheet: NLR_family
Sub_class	Gene_ID	gene_name
CC-NLR	AT1G10920	LOV1
CC-NLR	AT1G10920	LOV1
CC-NLR	AT1G12210	RFL1
CC-NLR	AT1G12220	RPS5
CC-NLR	AT1G12280	SUMM2
CC-NLR/CCR-NLR/CCG10-NLR	AT1G12290	AT1G12290
CC-NLR/CCR-NLR/CCG10-NLR	AT1G15890	AT1G15890
TIR-NLR	AT1G17600	AT1G17600
TIR-NLR	AT1G17610	CHS1
TIR-NLR	AT1G17615	AT1G17615
TIR-NLR	AT1G27170	AT1G27170
TIR-NLR	AT1G27180	AT1G27180
TIR-NLR	AT1G27180	AT1G27180
TIR-NLR	AT1G31540	AT1G31540
CCR-NLR	AT1G33560	ADR1
TX	AT1G47370	AT1G47370
CC-NLR	AT1G50180	AT1G50180
TX	AT1G51270	AT1G51270
TX	AT1G52900	AT1G52900
CC-NLR	AT1G53350	RPP8L2
TIR-NLR	AT1G56510	ADR2
TIR-NLR	AT1G56520	AT1G56520
TIR-NLR	AT1G56520	AT1G56520
TIR-NLR	AT1G56540	AT1G56540
TIR-NLR	AT1G56540	AT1G56540
TX	AT1G57630	AT1G57630
UNDETERMINED	AT1G57650	AT1G57650
TX	AT1G57850	AT1G57850
CC-NLR	AT1G58400	AT1G58400
CC-NLR	AT1G58410	RXW24L
CC-NLR	AT1G58602	AT1G58602
CC-NLR	AT1G58848	RF9
CC-NLR	AT1G59218	RF9.1
CC-NLR	AT1G59620	CW9
CC-NLR	AT1G61180	AT1G61180
CC-NLR	AT1G61190	AT1G61190
CC-NLR	AT1G61300	AT1G61300
CC-NLR	AT1G61310	AT1G61310
CC-NLR	AT1G62630	AT1G62630
CC-NLR	AT1G63350	AT1G63350
CC-NLR	AT1G63360	AT1G63360
TIR-NLR	AT1G63730	AT1G63730
TIR-NLR	AT1G63740	AT1G63740
TIR-NLR	AT1G63750	AT1G63750
TIR-NLR	AT1G63750	AT1G63750
TIR-NLR	AT1G63860	AT1G63860
TIR-NLR	AT1G63870	AT1G63870
TIR-NLR	AT1G63880	RLM1B
TIR-NLR	AT1G64070	RLM1A
MLKL	AT1G64300	AT1G64300
TX	AT1G65390	PP2A5
TIR-NLR	AT1G65850	AT1G65850
TIR-NLR	AT1G66090	AT1G66090
TIR-NLR	AT1G69550	AT1G69550
TIR-NLR	AT1G72840	AT1G72840
TIR-NLR	AT1G72840	AT1G72840
TIR-NLR	AT1G72850	AT1G72850
TIR-NLR	AT1G72860	AT1G72860
TIR-NLR	AT1G72870	AT1G72870
TIR-NLR	AT1G72890	AT1G72890
TIR-NLR	AT1G72900	AT1G72900
TIR-NLR	AT1G72910	AT1G72910
TIR-NLR	AT1G72920	AT1G72920
TX	AT1G72930	TIR
TIR-NLR	AT1G72940	AT1G72940
TIR-NLR	AT1G72950	AT1G72950
TIR-NLR	AT2G14080	AT2G14080
TIR-NLR	AT2G16870	AT2G16870
TIR-NLR	AT2G16870	AT2G16870
TIR-NLR	AT2G17050	AT2G17050
TX	AT2G17055	AT2G17055
TIR-NLR	AT2G17060	AT2G17060
TX	AT2G20142	AT2G20142
TX	AT2G32140	AT2G32140
TIR-NLR	AT3G04210	AT3G04210
TIR-NLR	AT3G04220	AT3G04220
CC-NLR	AT3G07040	RPM1
CC-NLR	AT3G14460	AT3G14460
CC-NLR	AT3G14470	RPPL1
TIR-NLR	AT3G25505	AT3G25505
UNDETERMINED	AT3G25510	AT3G25510
RPW8	AT3G26470	AT3G26470
TIR-NLR	AT3G44400	AT3G44400
TIR-NLR	AT3G44480	RPP1
TIR-NLR	AT3G44630	AT3G44630
TIR-NLR	AT3G44670	AT3G44670
CC-NLR	AT3G46530	RPP13
CC-NLR	AT3G46730	RPP13L3
RPW8	AT3G50460	HR2
RPW8	AT3G50470	HR3
RPW8	AT3G50480	HR4
CC-NLR	AT3G50950	RPP13L4
TIR-NLR	AT4G09420	AT4G09420
TIR-NLR	AT4G11170	AT4G11170
TX	AT4G11340	AT4G11340
TIR-NLR	AT4G12010	DSC1
TIR-NLR	AT4G12020	WRKY19
TIR-NLR	AT4G14370	AT4G14370
TIR-NLR	AT4G16860	RPP4
TIR-NLR	AT4G16860	RPP4
TIR-NLR	AT4G16890	SNC1
TIR-NLR	AT4G16890	SNC1
TIR-NLR	AT4G16900	AT4G16900
TIR-NLR	AT4G16920	AT4G16920
TIR-NLR	AT4G16940	AT4G16940
TIR-NLR	AT4G16950	RPP5
TIR-NLR	AT4G16960	AT4G16960
TIR-NLR	AT4G16990	RLM3
TIR-NLR	AT4G16990	RLM3
UNDETERMINED	AT4G19050	AT4G19050
UNDETERMINED	AT4G19060	AT4G19060
TIR-NLR	AT4G19500	RPP2A
TIR-NLR	AT4G19510	AT4G19510
TIR-NLR	AT4G19520	AT4G19520
TIR-NLR	AT4G19530	AT4G19530
TN-OTHER	AT4G23440	AT4G23440
CC-NLR/CCR-NLR/CCG10-NLR	AT4G26090	RPS2
CC-NLR	AT4G27220	AT4G27220
CCR-NLR	AT4G33300	ADR1-L1
TIR-NLR	AT4G36140	AT4G36140
TIR-NLR	AT4G36150	AT4G36150
CCR-NLR	AT5G04720	ADR1-L2
CC-NLR	AT5G05400	AT5G05400
TIR-NLR	AT5G11250	AT5G11250
TIR-NLR	AT5G17680	AT5G17680
TIR-NLR	AT5G17880	CSA1
TIR-NLR	AT5G17890	DAR4
TIR-NLR	AT5G17970	AT5G17970
TIR-NLR	AT5G18350	AT5G18350
TIR-NLR	AT5G18360	AT5G18360
TIR-NLR	AT5G18370	DSC2
TIR-NLR	AT5G22690	AT5G22690
CC-NLR	AT5G35450	RPP8L3
TIR-NLR	AT5G36930	AT5G36930
TIR-NLR	AT5G38340	AT5G38340
TIR-NLR	AT5G38340	AT5G38340
TIR-NLR	AT5G38850	AT5G38850
UNDETERMINED	AT5G40060	AT5G40060
TIR-NLR	AT5G40090	CHL1
TIR-NLR	AT5G40910	AT5G40910
TIR-NLR	AT5G40910	AT5G40910
TIR-NLR	AT5G41550	AT5G41550
MLKL	AT5G41730	AT5G41730
TIR-NLR	AT5G41740	AT5G41740
TIR-NLR	AT5G41740	AT5G41740
TIR-NLR	AT5G41750	AT5G41750
CC-NLR	AT5G43470	RPP8
CC-NLR/CCR-NLR/CCG10-NLR	AT5G43730	AT5G43730
CC-NLR/CCR-NLR/CCG10-NLR	AT5G43740	AT5G43740
TIR-NLR	AT5G44510	TAO1
TIR-NLR	AT5G44870	LAZ5
TIR-NLR	AT5G44870	LAZ5
TX	AT5G44910	AT5G44910
TX	AT5G44920	TIK
TX	AT5G45000	AT5G45000
TIR-NLR	AT5G45050	RRS1B
TIR-NLR	AT5G45050	RRS1B
TIR-NLR	AT5G45060	RPS4B
TX	AT5G45080	PP2A6
TX	AT5G45090	PP2A7
TIR-NLR	AT5G45240	AT5G45240
TIR-NLR	AT5G45250	RPS4
TIR-NLR	AT5G45260	RRS1
UNDETERMINED	AT5G45440	AT5G45440
UNDETERMINED	AT5G45490	AT5G45490
CC-NLR/CCR-NLR/CCG10-NLR	AT5G45500	AT5G45500
UNDETERMINED	AT5G45510	AT5G45510
CC-NLR/CCR-NLR/CCG10-NLR	AT5G45520	AT5G45520
TIR-NLR	AT5G46260	AT5G46260
TIR-NLR	AT5G46270	AT5G46270
TIR-NLR	AT5G46450	AT5G46450
TIR-NLR	AT5G46470	RPS6
TIR-NLR	AT5G46490	AT5G46490
TIR-NLR	AT5G46510	AT5G46510
TIR-NLR	AT5G46520	AT5G46520
CC-NLR/CCR-NLR/CCG10-NLR	AT5G47250	AT5G47250
CC-NLR	AT5G48620	RPP8L4
TIR-NLR	AT5G48770	AT5G48770
TIR-NLR	AT5G48780	AT5G48780
TIR-NLR	AT5G51630	AT5G51630
TN-OTHER	AT5G56220	AT5G56220
TIR-NLR	AT5G58120	AT5G58120
CC-NLR	AT5G63020	AT5G63020
CCR-NLR	AT5G66630	DAR5
CC-NLR/CCR-NLR/CCG10-NLR	AT5G66890	AT5G66890
CCR-NLR	AT5G66900	AT5G66900
CCR-NLR	AT5G66910	AT5G66910

### Sheet: NLR_gene_expression
gene_name	E_wt	E_che	E_chl	G_wt	G_che	G_chl	M_wt	M_che	M_chl	V_wt	V_che	V_chl	P_wt	P_che	P_chl	B_wt	B_che	B_chl	C_wt	C_che	C_chl
AT1G51270	2.54e-06	3.13e-06	3.9e-06	1.29e-06	0	1.75e-06	1.9e-06	2.08e-06	4.4e-06	3.18e-06	2.65e-06	4.98e-06	7.37e-07	1.72e-06	1.15e-06	6.48e-07	1.55e-06	1.66e-06	0	0	3e-06
DSC2	9.23e-07	1.94e-06	1.39e-06	4.69e-07	0	7e-07	6.97e-07	8.13e-07	1.86e-06	1.61e-06	1.69e-07	5.19e-06	1.2e-06	4.82e-07	1.22e-06	1.57e-07	1.03e-06	1.94e-06	0	0	7.47e-07
AT4G16920	9.98e-07	0	2.17e-07	6.89e-07	5.25e-06	1.45e-07	3.71e-07	2.93e-07	2.53e-07	1.79e-07	7.96e-07	0	4.13e-07	0	9.17e-08	1.53e-07	0	3.44e-07	0	0	0
DSC1	3.41e-06	3.9e-06	5.24e-06	1.53e-06	4.97e-06	1.29e-06	2.39e-06	3.13e-06	5.26e-06	1.85e-06	1.53e-06	3.05e-06	9.02e-07	1.56e-06	2.56e-06	2.1e-06	4.06e-06	4.68e-06	0	0	2.42e-06
RPP8L2	1.69e-06	3.62e-07	8.67e-07	1.51e-06	5.28e-06	1.06e-06	1.64e-06	1.17e-06	1.09e-06	1.57e-06	2.45e-06	1.73e-06	1.34e-06	1.03e-06	2.77e-06	1.49e-06	1.04e-06	1.91e-06	1.55e-06	0	6.3e-07
PP2A7	5.27e-08	4.34e-07	2.74e-06	0	0	4.95e-07	1.07e-08	1.37e-08	1.07e-06	0	1.73e-07	1.06e-06	0	0	4.93e-07	0	0	2.99e-07	0	0	2.32e-06
CW9	2.26e-06	1.72e-06	1.06e-06	8.29e-07	0	1.04e-06	1.28e-06	1.03e-06	1.53e-06	3.68e-06	4.05e-06	2.96e-06	1.1e-06	1.21e-06	1.41e-06	2.14e-06	5.56e-06	5.11e-06	1.59e-06	0	9.6e-07
AT5G66910	1.7e-06	1.89e-07	9.41e-07	6.86e-07	0	6.9e-07	5.27e-07	6.43e-07	1.61e-06	2.55e-06	2.57e-06	5.6e-06	1.04e-06	9.27e-07	1.39e-06	1.03e-06	0	1.58e-06	0	0	9.24e-07
AT1G61180	3.33e-06	3.8e-06	3.89e-06	3.37e-06	5.72e-06	3.76e-06	1.61e-06	1.82e-06	2.92e-06	4.39e-06	2.09e-06	4.42e-06	2.08e-06	2.78e-06	2.1e-06	3.23e-06	0	8.72e-07	1.42e-06	0	2.76e-06
AT1G61300	2.87e-06	9.66e-07	5.05e-07	2.3e-06	0	3.91e-07	4.22e-06	2.92e-06	2.3e-06	5.75e-06	3.53e-06	3.04e-06	2.01e-06	1.79e-06	1.2e-06	5.97e-07	2.35e-06	2.91e-07	4.26e-06	0	1.85e-06
SUMM2	8.98e-07	2.03e-07	5.1e-07	9.42e-07	0	7.54e-07	5.77e-07	5.01e-07	7.61e-07	5.73e-07	1.74e-07	1.23e-06	1.05e-06	1.11e-06	1.45e-06	5.21e-07	0	6.93e-07	0	6.14e-06	3.02e-07
AT1G12290	2.7e-06	2.66e-06	5.76e-06	3.21e-06	5.96e-06	2.9e-06	2.65e-06	1.73e-06	4.19e-06	3.07e-06	1.59e-06	5.88e-06	2.18e-06	3.44e-06	2.27e-06	1.39e-06	4.35e-06	3.27e-06	0	0	3.21e-06
AT3G44670	1.62e-06	7.55e-07	2e-06	1.07e-06	0	8.08e-07	2.11e-06	1.52e-06	2.79e-06	5.51e-06	4.13e-06	6.3e-06	8.58e-07	3.44e-06	1.33e-06	5.35e-07	2.23e-06	2.39e-06	0	0	4.47e-06
AT5G46520	2.83e-06	4.69e-06	4.38e-06	1.06e-06	3.93e-06	1.42e-06	9.82e-07	1.03e-06	2.31e-06	2.66e-06	3.25e-06	4.64e-06	5.04e-07	5.16e-07	1.03e-06	2.76e-06	2.03e-06	4.42e-06	0	0	1.98e-06
RRS1	5.39e-06	3.71e-06	4.63e-06	6.55e-06	2.28e-06	4.43e-06	1.7e-06	1.73e-06	2.81e-06	1.84e-06	3.37e-06	3.68e-06	3.85e-06	1.92e-06	3.46e-06	3.02e-06	3.1e-06	4.66e-06	1.62e-06	6.26e-06	1.57e-06
AT2G20142	3.04e-07	1.5e-06	1.51e-06	1.35e-07	4.86e-06	6.58e-07	1.01e-06	1.09e-06	1.8e-06	1.17e-06	3.54e-06	5.39e-06	3.67e-07	0	1.51e-06	2.33e-07	0	2.19e-06	0	0	1.73e-06
AT1G69550	1.27e-06	1.2e-06	2.23e-06	1.09e-06	9.2e-07	3.37e-06	1.36e-06	1.35e-06	1.89e-06	3.61e-06	3.14e-06	6.83e-06	7.98e-07	2.9e-07	1.19e-06	1.21e-06	9.88e-07	3.23e-06	1.51e-06	0	2.63e-06
AT1G63360	3.26e-06	3.39e-06	3.21e-06	2.5e-06	2.6e-06	1.87e-06	3.67e-06	2.5e-06	3.86e-06	3.58e-06	2.06e-06	6.61e-06	1.72e-06	1.76e-06	1.3e-06	1.33e-06	1.73e-06	4.52e-06	0	0	2.95e-06
AT5G46450	1.45e-06	1.47e-06	2.29e-06	2.37e-06	5.09e-06	1.94e-06	1.48e-06	1.74e-06	2.85e-06	2.35e-06	5e-06	7.11e-06	1.03e-06	1.1e-06	2.58e-06	6.19e-07	0	1.62e-06	3.09e-06	0	4.44e-06
AT1G61310	1.48e-06	5.77e-07	1.29e-06	4.24e-07	2.39e-06	8.99e-07	9.91e-07	6.23e-07	7.46e-07	6.45e-07	9.43e-07	1.17e-06	4.86e-07	5.75e-07	5.63e-07	1.34e-06	1.07e-06	1.01e-06	0	7.22e-06	5.94e-07
AT5G63020	2.85e-06	2.39e-06	3.82e-06	1.43e-06	4.89e-06	1.81e-06	2.08e-06	2.31e-06	4.41e-06	2.51e-06	2.59e-06	5.65e-06	1.59e-06	1.73e-06	3.55e-06	2.37e-06	0	1.97e-06	1.57e-06	0	5.92e-06
RPP2A	2.79e-06	2.93e-06	3.87e-06	3.74e-06	1.73e-06	5.82e-06	3.28e-06	3e-06	3.74e-06	6.96e-06	7.55e-06	5.26e-06	4.67e-06	5.77e-06	5.71e-06	5.14e-06	5.06e-06	7.12e-06	1.32e-06	6.9e-06	2.69e-06
ADR1	1.06e-06	6.73e-07	2.2e-06	1.73e-06	2.32e-06	6.01e-07	8.81e-07	1.46e-06	2.16e-06	1.72e-06	2.13e-06	7e-06	4.2e-07	7.69e-07	1.64e-06	1.62e-06	0	1.7e-06	0	0	3.15e-06
AT5G05400	4e-06	2.03e-06	1.81e-06	2.89e-06	1.97e-06	2.58e-06	1.74e-06	1.35e-06	1.44e-06	7.75e-06	6.6e-06	7.56e-06	1.54e-06	1.17e-06	7.08e-07	2.05e-06	0	6.25e-07	3.2e-06	0	1.06e-06
AT5G46510	5.47e-06	5.12e-06	1.35e-06	3.78e-06	6.39e-06	1.64e-06	2.72e-06	1.87e-06	1.06e-06	7.12e-06	7.8e-06	2.31e-06	2.59e-06	1.28e-06	6.82e-07	4.82e-06	0	1.36e-06	1.56e-06	0	2.88e-07
AT5G40910	2.11e-06	1.4e-06	9e-07	2.04e-06	7.29e-06	8.12e-07	3.03e-06	1.97e-06	9.83e-07	8.3e-06	8.62e-06	1.67e-06	1.99e-06	1.87e-06	1.1e-06	4.59e-06	3.49e-06	1.48e-06	0	0	7.6e-07
AT1G57650	2.24e-06	4.74e-06	8.74e-06	1.75e-06	5.6e-06	4.95e-06	8.49e-07	1.31e-06	6.04e-06	5.45e-07	1.13e-06	3.49e-06	1.87e-06	2.59e-06	1.82e-06	6.92e-07	8.71e-07	2.6e-06	0	0	4.25e-06
AT1G52900	5.26e-07	9.64e-07	1.21e-06	1.25e-07	0	2.13e-07	4.38e-07	3.59e-07	3.58e-07	7.54e-08	0	2.75e-07	7.16e-07	1.39e-06	9.49e-07	2.37e-06	2.26e-06	8.95e-06	1.57e-06	0	0
AT1G63350	6.49e-06	9.12e-06	9.01e-06	2.33e-06	2.58e-06	1.51e-06	2.9e-06	3.46e-06	6.37e-06	2.28e-06	2.03e-06	3.22e-06	1.3e-06	2.77e-07	1.26e-06	1.46e-06	0	2.12e-06	1.42e-06	0	4.9e-06
AT3G04220	2.61e-07	9.82e-07	2.98e-06	1.21e-07	9.99e-07	1.6e-06	4.66e-07	8.13e-07	2.69e-06	1.66e-07	1.75e-06	4.33e-06	1.52e-06	0	3.34e-06	1.17e-06	8.12e-06	9.44e-06	0	6.26e-06	2.19e-06
HR3	7.79e-07	9.88e-07	3.2e-06	0	0	7.53e-07	5.22e-07	9.72e-07	3.43e-06	2.4e-07	2.2e-06	9.52e-06	3.2e-07	0	2.3e-06	0	2.21e-06	2.46e-06	0	0	1.41e-06
AT5G45520	0	0	4.34e-08	0	0	1.46e-07	1.06e-07	0	3.12e-07	1.12e-07	0	1.19e-07	1.01e-05	0	1e-05	6.04e-07	0	0	0	0	1.58e-07
RPS2	7.18e-06	8.95e-06	7.15e-06	6.11e-06	7.54e-06	6.36e-06	5.24e-06	6.24e-06	5.56e-06	6.47e-06	5.94e-06	6.17e-06	5.44e-06	3.82e-06	5.09e-06	4.95e-06	3.88e-06	6.36e-06	5.58e-06	6.26e-06	3.78e-06
AT4G19510	5.14e-06	5.59e-06	6.91e-06	5.04e-06	1.63e-06	6.29e-06	3.69e-06	4.16e-06	7.04e-06	8.92e-06	5.96e-06	1.1e-05	3.27e-06	2.71e-06	4.99e-06	4.74e-06	2.07e-06	6.84e-06	1.43e-06	0	8.62e-06
AT1G72950	4.66e-06	6.37e-06	2.38e-06	2.33e-06	7.96e-07	1.2e-06	2.23e-06	3.32e-06	2.02e-06	8.44e-06	1.11e-05	8.5e-06	9.66e-07	2.43e-06	5.88e-07	1.31e-06	3.38e-06	2.38e-06	1.56e-06	0	2.6e-06
AT1G56520	6.74e-06	6.71e-06	2.49e-06	2.16e-06	3.4e-06	4.14e-06	2.3e-06	1.92e-06	1.93e-06	8.85e-06	1.16e-05	7.08e-06	1.27e-06	1.2e-06	8.07e-07	7.83e-07	0	3.01e-07	5.74e-06	0	2.1e-06
AT3G26470	4.55e-07	2.12e-07	1.85e-06	0	0	8.58e-07	1.6e-07	2.64e-07	2.3e-06	4.5e-07	2.37e-06	5.03e-06	0	0	1.19e-06	1.53e-07	0	2.96e-06	0	0	7.19e-06
AT5G45490	1.09e-05	1.32e-05	3.77e-06	6.99e-06	7.9e-06	7.73e-06	9.65e-06	1.1e-05	5.86e-06	7.14e-06	1.07e-05	8.19e-06	4.69e-06	5.81e-06	1.71e-06	4.68e-06	6.73e-06	7.39e-07	4.14e-06	0	3.18e-06
RPM1	9.12e-06	8.82e-06	1.12e-05	8.45e-06	6.14e-06	8.33e-06	9.24e-06	8.5e-06	8.75e-06	8.05e-06	5.03e-06	5.72e-06	6.15e-06	4.61e-06	2.82e-06	1.26e-05	1.01e-05	4.48e-06	1.57e-06	0	3.87e-06
AT1G61190	7.78e-06	4.71e-06	2.94e-06	5.72e-06	2.35e-06	1.46e-06	9.29e-06	8.89e-06	6.17e-06	1.19e-05	1e-05	8.05e-06	3.72e-06	5.57e-06	1.86e-06	4.97e-06	2.36e-06	1.95e-06	5.42e-06	0	3.77e-06
RPS6	6.53e-06	7.04e-06	4.18e-06	3.8e-06	8.34e-06	5.53e-06	3.88e-06	3.46e-06	4.06e-06	1.3e-05	1.39e-05	9.56e-06	3.59e-06	3.8e-06	5.42e-06	3.05e-06	5.43e-06	3.89e-06	0	0	3.48e-06
AT5G38850	2.39e-06	4.26e-06	1.04e-05	3.13e-06	6.67e-06	6.05e-06	2.02e-06	2.56e-06	6.53e-06	2.62e-06	1.78e-06	4.26e-06	1.72e-06	3.1e-06	3.72e-06	1.34e-06	8.84e-07	2.27e-06	1.51e-06	1.44e-05	4.64e-06
DAR4	5.4e-06	3.69e-06	6.05e-06	3.57e-06	9.31e-06	5.03e-06	2.48e-06	2.59e-06	4.93e-06	4.65e-06	4.51e-06	6.71e-06	3.57e-06	1.92e-06	5.35e-06	3.9e-06	9.37e-06	1.06e-05	0	1.44e-05	6.9e-06
AT1G15890	3.57e-06	6.71e-06	1.46e-05	8.76e-07	9.62e-07	3.64e-06	8.55e-07	2.42e-06	9.37e-06	2.05e-06	2.94e-06	6.48e-06	7.62e-07	2.03e-06	3.12e-06	1.44e-06	0	3.66e-06	0	0	5.48e-06
RPS4	9.97e-06	8.65e-06	1.39e-05	8.38e-06	8.94e-06	1.32e-05	3.63e-06	5.93e-06	1.01e-05	4.85e-06	7.97e-06	1.48e-05	5.31e-06	4.81e-06	8.76e-06	5.86e-06	4.93e-06	6.64e-06	2.78e-06	0	1.21e-05
AT3G44400	5.47e-06	6.23e-06	6.92e-06	2.9e-06	2.65e-06	2.47e-06	6.25e-06	7.1e-06	7.39e-06	1.01e-05	1.48e-05	1.48e-05	3.19e-06	2.37e-06	2.34e-06	3.74e-06	6.14e-06	5.13e-06	4.56e-06	0	4.2e-06
AT5G46490	5.11e-06	3.59e-06	2.88e-06	6.9e-06	3.01e-06	4.74e-06	5.51e-06	5.11e-06	6.02e-06	1.49e-05	1.3e-05	1.09e-05	4.13e-06	3.14e-06	1.75e-06	2.11e-06	9.88e-07	4.17e-06	2.64e-06	7.06e-06	3.41e-06
AT5G45000	3.44e-06	7.17e-06	1.49e-05	1.02e-06	7.79e-07	6.8e-06	1.71e-06	2.71e-06	1.1e-05	8.73e-07	4.04e-07	7.58e-06	1.07e-06	4.2e-07	4.43e-06	8.45e-07	4.16e-06	6.56e-06	3.05e-06	0	4.41e-06
CHS1	6.17e-07	7.18e-07	1.01e-06	4.71e-07	0	3.35e-07	5.17e-07	3.54e-07	7.99e-07	9.11e-07	7.68e-07	9.43e-07	1.16e-07	0	4.36e-07	6.7e-07	0	0	0	1.51e-05	0
AT1G72890	2.72e-07	0	1.03e-06	1.25e-07	2.39e-06	5.04e-07	6.39e-07	7.73e-07	8.19e-07	8.42e-07	1.38e-06	4.15e-06	4.31e-07	3.09e-07	9.7e-07	3.7e-07	0	1.17e-06	0	1.51e-05	4.74e-07
RRS1B	2.06e-06	1.26e-06	3.06e-06	2.07e-06	8.34e-07	2.84e-06	1.48e-06	1.35e-06	2.76e-06	9.37e-07	5.05e-06	5.36e-06	1.01e-06	1.61e-06	2.07e-06	1.98e-06	1.01e-06	5.23e-06	1.6e-06	1.53e-05	1.47e-06
AT2G14080	4.82e-06	5.81e-06	6.64e-06	7.19e-06	7.15e-06	9.01e-06	3.57e-06	4.2e-06	5.44e-06	6.68e-06	6.55e-06	1.31e-05	3.2e-06	3.1e-06	6.07e-06	3.96e-06	6.06e-06	7.57e-06	1.55e-06	1.53e-05	7.06e-06
LAZ5	8.48e-06	1.14e-05	1.55e-05	8.67e-06	1.28e-05	1.55e-05	6.07e-06	6.38e-06	1.16e-05	3.85e-06	5.75e-06	1.16e-05	4.15e-06	5.37e-06	6.42e-06	4.46e-06	5.17e-06	1.05e-05	0	7.19e-06	1.06e-05
CSA1	2.51e-06	1.79e-06	4.72e-06	4.45e-07	7.58e-06	1.13e-06	1.92e-06	1.52e-06	4.19e-06	2.07e-06	3.78e-06	5.43e-06	1.19e-06	1.79e-06	1.5e-06	1.7e-06	7.51e-07	4.55e-06	0	1.61e-05	3.15e-06
RLM1B	7.01e-06	4.14e-06	3.49e-06	7.73e-06	1.21e-05	7.11e-06	7.58e-06	7.21e-06	6.28e-06	1.66e-05	1.37e-05	1.37e-05	4.75e-06	4.81e-06	4.04e-06	4.26e-06	1.98e-06	2.16e-06	1.07e-05	7.31e-06	4.52e-06
RPP1	4.69e-06	3.1e-06	2.88e-06	3.53e-06	4.31e-06	5.74e-06	5.8e-06	5.83e-06	7.18e-06	1.08e-05	1.06e-05	1.7e-05	4.35e-06	1.98e-06	4.59e-06	3.77e-06	2.05e-06	4.72e-06	7.32e-06	0	7e-06
AT4G36140	9.85e-06	1.21e-05	1.44e-05	1.21e-05	1.67e-05	1.7e-05	6.07e-06	4.33e-06	9.42e-06	5.19e-06	3.58e-06	7.2e-06	6.74e-06	6.02e-06	8.45e-06	9.92e-06	9.06e-06	1.36e-05	3.03e-06	0	6.34e-06
ADR1-L2	6.18e-06	5.32e-06	6.16e-06	7.46e-06	5.47e-06	6.97e-06	5.18e-06	6.16e-06	8.7e-06	1.34e-05	1.13e-05	1.8e-05	8.67e-06	8.52e-06	1.48e-05	8.29e-06	6.53e-06	9.94e-06	1.04e-06	0	1.09e-05
AT1G63860	8.02e-06	8.5e-06	5.61e-06	4.95e-06	7.22e-06	1.52e-06	8.42e-06	7.91e-06	5.48e-06	1.83e-05	1.3e-05	8.99e-06	2.71e-06	2.25e-06	2.52e-06	6.83e-06	6.43e-06	5.04e-06	0	0	3.4e-06
RPP8L4	1.66e-05	1.71e-05	1.73e-05	1.11e-05	1.42e-05	1.15e-05	1.28e-05	1.75e-05	1.85e-05	1.62e-05	1.19e-05	1.43e-05	9.8e-06	1.05e-05	1.26e-05	1.6e-05	1.03e-05	1.85e-05	7.85e-06	0	1.49e-05
AT1G56540	1.68e-05	1.86e-05	7.69e-06	5.5e-06	0	5.46e-06	1.03e-06	1.13e-06	2.11e-06	2.08e-06	1.32e-06	1.26e-06	5.65e-07	5.01e-07	1.23e-07	5.56e-07	0	7.73e-07	0	0	2.66e-07
PP2A5	1.28e-05	1.34e-05	1.95e-05	1.71e-05	1.56e-05	1.49e-05	6.43e-06	6.67e-06	1.07e-05	8.49e-06	4.65e-06	8.87e-06	9.6e-06	9.4e-06	1.11e-05	1.07e-05	5.18e-06	1.09e-05	3.17e-06	5.72e-06	6.73e-06
AT5G22690	9.52e-06	1.26e-05	1.02e-05	8.73e-06	5.82e-06	1.21e-05	5.57e-06	7.39e-06	1.11e-05	1.01e-05	1.32e-05	1.38e-05	6.15e-06	7.95e-06	6.43e-06	5.93e-06	5.29e-06	4.96e-06	1.38e-06	1.39e-05	1.33e-05
RPP13	5.48e-06	8.07e-06	1.37e-05	4.2e-06	5.32e-06	9.4e-06	4.21e-06	3.76e-06	1.07e-05	8.14e-06	1.03e-05	1.58e-05	6.56e-06	6.76e-06	1.33e-05	5.19e-06	4.35e-06	1.06e-05	6.44e-06	0	1.51e-05
AT1G63750	2.07e-05	1.88e-05	8.6e-06	8.27e-06	2.1e-06	3.77e-06	1.21e-05	8.12e-06	6.07e-06	1.63e-05	1.07e-05	8.07e-06	1.13e-05	4.64e-06	4.32e-06	2.29e-05	1.7e-05	1.18e-05	4.13e-06	0	4.25e-06
AT5G58120	9.08e-06	1.34e-05	1.06e-05	8.02e-06	3.86e-06	6.66e-06	8.94e-06	1.1e-05	1.33e-05	2.56e-05	1.99e-05	2.68e-05	1.38e-05	1.25e-05	1.41e-05	1.29e-05	1.9e-05	1.5e-05	1.52e-05	2.03e-05	1.82e-05
AT2G32140	3.02e-06	1.92e-06	5.63e-06	2e-06	3.82e-06	5.04e-06	1.81e-06	2.19e-06	6.78e-06	3.3e-06	7.53e-06	1.89e-05	1.64e-05	1.53e-05	2.72e-05	4.26e-06	5.44e-06	7.7e-06	0	7.21e-06	1.07e-05
AT5G45500	6.36e-06	1.05e-05	1.1e-05	7.53e-06	1.19e-05	5.28e-06	6.4e-06	7.84e-06	1.31e-05	7.41e-06	6.49e-06	2.07e-05	5.25e-06	5.84e-06	7.53e-06	4.71e-06	3.03e-06	1.53e-05	1.62e-06	1.49e-05	1.4e-05
AT4G19530	6.86e-06	3.94e-06	1.62e-06	4.07e-06	2.73e-06	7.35e-07	7.56e-06	5.25e-06	3.21e-06	9.14e-06	1.22e-05	2.72e-06	3.65e-06	3.67e-06	1.55e-06	3.09e-06	2.12e-06	1.37e-06	2.43e-06	2.79e-05	1.36e-06
AT3G44630	1.41e-05	1.07e-05	8.3e-06	7.61e-06	1.65e-05	4.5e-06	1.23e-05	1.13e-05	8.28e-06	2.8e-05	2.58e-05	1.78e-05	9.64e-06	1.26e-05	9.15e-06	1.33e-05	7.85e-06	1.48e-05	1.54e-05	7.03e-06	7.41e-06
RPP8	1.56e-05	2.21e-05	2e-05	9.68e-06	1.22e-05	1.4e-05	1.2e-05	1.8e-05	2.55e-05	1.65e-05	1.72e-05	2.93e-05	6.82e-06	6.96e-06	9.81e-06	1.05e-05	9.53e-06	1.69e-05	6.25e-06	2.24e-05	1.77e-05
AT5G44910	1.04e-05	3.08e-05	2.5e-05	4.08e-06	0	1.12e-05	1.91e-06	5.45e-06	8.99e-06	1.67e-06	2.63e-06	6.55e-06	1.03e-06	2.55e-06	4.54e-06	1.16e-06	6.48e-06	6.28e-06	1.54e-06	0	9.26e-06
AT5G66900	3.08e-05	2.78e-05	1.38e-05	1.59e-05	1.63e-05	1.37e-05	1.94e-05	1.64e-05	1.64e-05	2.76e-05	1.95e-05	1.84e-05	1.79e-05	9.92e-06	9.17e-06	2.45e-05	8.03e-06	4.58e-06	1.57e-05	1.66e-05	1.17e-05
RF9	1.13e-05	1.08e-05	1.56e-05	2.1e-05	2.61e-05	3.41e-05	6.71e-06	5.02e-06	1.26e-05	1.3e-05	1.07e-05	2.28e-05	9.64e-06	7.92e-06	1.44e-05	8.08e-06	4.13e-06	1.06e-05	0	7.31e-06	1.36e-05
AT1G31540	1.79e-05	1.97e-05	1.66e-05	1.25e-05	6.46e-06	1.27e-05	1.01e-05	1.22e-05	1.56e-05	3.41e-05	3.77e-05	3.67e-05	6.42e-06	5.66e-06	1e-05	7.48e-06	7.19e-06	1.31e-05	3.7e-06	2.98e-05	1.65e-05
AT1G72920	3.13e-06	3.62e-06	4.35e-06	2.47e-06	0	4.26e-06	4.5e-06	4.84e-06	7.47e-06	2.04e-05	3.34e-05	3.32e-05	2.48e-06	2.32e-06	5.91e-06	1.62e-06	1.04e-06	4.9e-06	0	0	1.63e-05
ADR2	1.73e-05	1.64e-05	5.11e-06	1.84e-05	1.06e-05	9.23e-06	2.35e-05	1.97e-05	9.54e-06	3.84e-05	2.67e-05	1.44e-05	1.42e-05	9.19e-06	4.88e-06	1.59e-05	2.07e-06	3.73e-06	8.6e-06	7.21e-06	6.87e-06
AT4G14370	1.06e-05	1.54e-05	1.91e-05	6.13e-06	1.3e-05	1.29e-05	8.11e-06	1.26e-05	2.01e-05	9.36e-06	1.08e-05	2.66e-05	8.26e-06	6.53e-06	9.76e-06	9.6e-06	1e-05	1.83e-05	5.98e-06	3.84e-05	1.57e-05
AT1G72940	5.72e-06	3.96e-06	5.46e-06	7.48e-06	2.27e-06	5.92e-06	1.03e-05	1.07e-05	1.11e-05	3.41e-05	3.49e-05	3.84e-05	6.22e-06	6.64e-06	6.2e-06	8.72e-06	4.15e-06	7.78e-06	4.58e-06	3.05e-05	1.72e-05
AT4G11170	2.02e-07	3.57e-06	1.83e-05	1.24e-07	1.17e-06	7.78e-06	8.98e-08	4.5e-07	1.08e-05	3.85e-07	1.76e-06	2.77e-05	4.17e-07	5.61e-07	7.48e-06	0	0	8.36e-06	0	0	1.41e-05
AT1G72910	2.53e-06	3.12e-06	4.38e-06	3.01e-06	2.31e-06	3.39e-06	4.76e-06	2.84e-06	5.7e-06	2.66e-05	2.77e-05	4.56e-05	1.57e-06	2.61e-06	3.32e-06	1.71e-06	7.05e-06	2.25e-06	4.79e-06	6.26e-06	7.92e-06
RLM3	2.98e-05	2.56e-05	1.33e-05	1.94e-05	1.87e-05	8.93e-06	2.64e-05	3.07e-05	2.44e-05	4.64e-05	4.79e-05	4.79e-05	1.61e-05	1.42e-05	9.4e-06	2.53e-05	3.06e-05	2.14e-05	1.19e-05	2.85e-05	2.69e-05
RPP5	1.89e-05	2.66e-05	1.78e-05	2.03e-05	1.85e-05	1.54e-05	2.1e-05	2.76e-05	2.26e-05	4.3e-05	4.92e-05	4.28e-05	1.8e-05	1.66e-05	9.16e-06	2.15e-05	1.13e-05	1.36e-05	1.84e-05	2.93e-05	2.49e-05
SNC1	2.43e-05	2.79e-05	2.37e-05	1.91e-05	1.01e-05	2.18e-05	1.8e-05	2.4e-05	2.52e-05	5.3e-05	5.15e-05	4.69e-05	1.48e-05	1.25e-05	1.55e-05	1.71e-05	1.27e-05	2.1e-05	1.98e-05	2.84e-05	2.53e-05
ADR1-L1	1.07e-05	1.5e-05	1.48e-05	8.43e-06	9.53e-06	1.04e-05	6.96e-06	1.16e-05	1.86e-05	1.63e-05	1.84e-05	3.24e-05	2.48e-05	2.53e-05	3.45e-05	3.47e-05	6.14e-05	5.21e-05	9.47e-06	1.54e-05	2.5e-05
RPP4	1.65e-05	1.2e-05	1.3e-05	1.81e-05	2.93e-05	1.59e-05	2.34e-05	3.12e-05	2.45e-05	6.24e-05	7.64e-05	7.64e-05	1.55e-05	1.08e-05	9.51e-06	1.94e-05	1.68e-05	1.19e-05	9.19e-06	6.04e-05	2.63e-05
AT5G45510	2.3e-05	3.39e-05	7.45e-05	2.71e-05	4.69e-05	4.96e-05	1.47e-05	2.18e-05	4.67e-05	1.44e-05	1.65e-05	4.03e-05	2.36e-05	1.99e-05	3.85e-05	3.11e-05	2.41e-05	7.99e-05	5.76e-06	3.6e-05	5.23e-05
AT1G58602	2.31e-05	2.65e-05	3.12e-05	1.27e-05	1.15e-05	1.35e-05	2.96e-05	2.73e-05	3.62e-05	3.72e-05	5.95e-05	8.73e-05	1.02e-05	1.14e-05	1.56e-05	1.32e-05	4.34e-06	1.91e-05	4.12e-05	2.82e-05	3.94e-05
AT4G19520	4.12e-05	6.38e-05	6.55e-05	2.18e-05	1.07e-05	2.27e-05	2.18e-05	2.96e-05	5.66e-05	5.23e-05	6.09e-05	9.59e-05	1.61e-05	1.03e-05	2.36e-05	1.93e-05	2.4e-05	3.17e-05	1.23e-05	3.63e-05	7.24e-05
AT3G04210	1.68e-05	1.27e-05	1.94e-05	6.05e-06	7.47e-06	1.08e-05	9.28e-06	1.03e-05	2.32e-05	3.2e-05	4.49e-05	8.07e-05	5.06e-06	5.44e-06	9.76e-06	6.43e-06	3.39e-06	2.19e-05	9.42e-06	2.02e-05	3.69e-05
AT1G72900	2.11e-06	6.17e-06	1.87e-05	2.63e-06	1.13e-06	1.31e-05	2.89e-06	5.97e-06	2.86e-05	1.27e-05	1.85e-05	7.74e-05	2.64e-06	4.3e-06	1.94e-05	3.57e-06	1.27e-05	4.15e-05	4.21e-06	1.57e-05	5.35e-05
AT5G41750	1.2e-05	5.08e-05	5.41e-05	3.12e-06	8.93e-06	1.63e-05	5.69e-06	1.53e-05	4.25e-05	1.37e-05	6.23e-05	0.000107716	4.26e-06	1e-05	2.71e-05	4.33e-06	1.35e-05	4.49e-05	2.26e-06	1.42e-05	6.02e-05
AT1G57630	1.06e-05	5.27e-05	0.000110055	7.6e-06	3.21e-05	3.29e-05	4.41e-06	9.74e-06	5.73e-05	2.07e-06	8.2e-06	2.77e-05	5.05e-06	4.61e-06	2.51e-05	2.8e-06	5.06e-06	2.82e-05	6.3e-06	2.56e-05	4.42e-05
AT5G41740	2.39e-05	3.23e-05	2.98e-05	1.98e-05	1.85e-05	1.9e-05	3.37e-05	5.27e-05	4.92e-05	0.000110442	0.000127186	0.000141568	1.61e-05	1.88e-05	2.09e-05	1.75e-05	3.9e-05	3.48e-05	3.59e-05	7.2e-05	5.94e-05
TIR	1.67e-05	9.65e-06	2.29e-05	1.78e-05	5.88e-06	2.06e-05	3.08e-05	2.5e-05	4.56e-05	7.09e-05	7.54e-05	0.000160847	1.76e-05	1.12e-05	1.84e-05	1.49e-05	1.05e-05	1.84e-05	3.28e-05	3.63e-05	5.14e-05
RPP13L4	0.0001	0.000119271	6.61e-05	7.11e-05	6.24e-05	3.4e-05	8.67e-05	0.000136251	8.12e-05	0.000179654	0.000175112	9.97e-05	7.59e-05	0.000102629	5.72e-05	7.55e-05	9.4e-05	6.89e-05	6.52e-05	8.65e-05	8.08e-05
AT1G66090	0.000186072	0.000202023	0.000200182	3.42e-05	6.92e-05	4.83e-05	3.25e-05	6.64e-05	0.000117625	0.000135112	0.000204254	0.000379202	3.78e-05	4.69e-05	8.91e-05	4.16e-05	5.26e-05	0.000110386	3.49e-05	0.000163237	0.000131574
HR4	0.000113792	0.000189663	0.000319946	1.85e-05	2.43e-05	0.000135483	2.6e-05	7.17e-05	0.000259375	4.66e-05	0.000126389	0.000422049	1.57e-05	2.75e-05	0.000116024	1.18e-05	5.01e-05	0.000120647	2.09e-05	5.62e-05	0.000367222
